# Transcriptomic response to histone deacetylase inhibitors in cultured feline cells

**DOI:** 10.64898/2026.06.08.731028

**Authors:** Ganma Tanaka, Shizune Nakamura, Rikuto Goto, Akiko Kubota, Naoaki Sakamoto, Akinori Awazu

**Affiliations:** Graduate School of Integrated Sciences for Life, Hiroshima University, Higashi-hiroshima, Hiroshima, Japan; Research Center for the Mathematics on Chromatin Live Dynamics, Hiroshima University, Higashi-hiroshima, Hiroshima, Japan

## Abstract

**Objective:** In recent years, the number of cats kept as companion animals has increased, leading to a growing demand for veterinary care. Although some histone deacetylase (HDAC) inhibitors are promising for the treatment of human cancers and neurological diseases, comprehensive systematic research on HDAC inhibitors in domestic cats remains insufficient. Therefore, this study aimed to investigate the effects of HDAC inhibitors on the transcriptome of feline cells.

**Methods:** Two types of cells derived from domestic cats, Crandell-Rees Feline Kidney (CRFK; kidney-derived) cells and PG-4 cells (astrocyte-derived), were treated with four HDAC inhibitors (panobinostat, trichostatin A, valproic acid, and vorinostat) for 24 h. Transcriptomic changes after treatment were examined using RNA sequencing.

**Results:** HDAC inhibitor treatment upregulated the expression of intercellular chemical interactions and signal transduction-related genes, similar to observations in human cells. Although HDAC inhibitors did not suppress the expression of cell cycle-related genes in CRFK cells, as observed in human cells, the inhibitors downregulated the expression of organogenesis-related genes. Consistent with observations in human cells, HDAC inhibitors suppressed the expression of cell cycle- and cancer-related genes in PG-4 cells. Importantly, valproic acid, which is thought to be more effective for neurological diseases than for cancer, suppressed the expression of more cancer-related genes in PG-4 cells than the other three HDAC inhibitors.

**Conclusion and relevance:** Our findings revealed that the responses of cells derived from feline organs to various HDAC inhibitors varied considerably depending on the organ of origin and species. Since few studies, including human studies, have comprehensively compared transcriptomic responses to multiple HDAC inhibitor classes across multiple cell types, the results of this study provide a foundation for future research on the treatment and prevention of cancer and neurological diseases in domestic cats and other mammals.
