## Supplementary material for "Transcriptomic response to histone deacetylase inhibitors in cultured feline cells": Table S1

### Sheet: Sheet1
	Table S1: Concentrations of HDAC inhibitors in the culture medium administered to each cell type, the number of viable cells before HDAC inhibitor administration (0 hours), and the number of viable and dead cells 24 hours after HDAC inhibitor administration, in a 35 mm tissue culture dish containing 2 ml of the medium, obtained from three replicate experiments using CRFK cells and PG-4 cells.
	CRFK cell							PG-4 cell
	HDAC inhibitor	Concentration	Replicate	[# of cells] / 10^3 (0h)	[# of living cells] / 10^3 (24h)	[# of dead cells] / 10^3 (24h)		HDAC inhibitor	Concentration	Replicate	[# of cells] / 10^4 (0h)	[# of living cells] / 10^4 (24h)	[# of dead cells] / 10^4 (24h)
	Panobinostat	0.0561 nM	1	2200	2300	220		Panobinostat	0.26 nM	1	1570	1540	340
	(PA)		2	1690	1620	380		(PA)		2	1480	1320	290
			3	1250	1170	180				3	1260	1250	340
	Trichostatin A	0.156 nM	1	2200	2100	119		Trichostatin A	0.556 nM	1	1400	1460	260
	(TS)		2	1690	1680	162		(TS)		2	1140	1730	890
			3	1250	1300	180				3	990	1130	350
	Valproic acid	9.36 µM	1	2100	2200	300		Valproic acid	15.563 µM	1	1580	1570	83
	(VA)		2	1560	1460	176		(VA)		2	1480	1340	179
			3	1250	1340	209				3	1210	1100	92
	Vorinostat	2.58 nM	1	1860	1780	210		Vorinostat	13.23 nM	1	1480	1530	420
	(VO)		2	1740	1850	1140		(VO)		2	1230	1250	270
			3	1250	1250	144				3	1210	1170	150
