## Supplementary material for "Transcriptomic response to histone deacetylase inhibitors in cultured feline cells": Table S2

### Sheet: Sheet1
	Cell	Treatment	Replicate	Total amounts (µg)	RIN
	CRFK	Control	1	3.248	9.7
	CRFK	Control	2	1.391	9.8
	CRFK	Panobinostat	1	1.364	9.7
	CRFK	Panobinostat	2	0.806	9.7
	CRFK	Trichostatin A	1	1.485	9.7
	CRFK	Trichostatin A	2	1.47	9.8
	CRFK	Valproic acid	1	1.05	9.7
	CRFK	Valproic acid	2	0.6279	9.8
	CRFK	Volinostat	1	1.368	9.7
	CRFK	Volinostat	2	1.128	9.8
	PG-4	Control	1	13.034	10
	PG-4	Control	2	11.115	10
	PG-4	Panobinostat	1	3.276	10
	PG-4	Panobinostat	2	1.68	10
	PG-4	Trichostatin A	1	1.781	10
	PG-4	Trichostatin A	2	1.82	10
	PG-4	Valproic acid	1	1.105	10
	PG-4	Valproic acid	2	1.105	10
	PG-4	Volinostat	1	2.431	10
	PG-4	Volinostat	2	1.664	10
